# Recalibrating the Epigenetic Clock: Implications for Assessing Biological Age in the Human Cortex

**DOI:** 10.1101/2020.04.27.063719

**Authors:** Gemma L Shireby, Jonathan P Davies, Paul T Francis, Joe Burrage, Emma M Walker, Grant W A Neilson, Aisha Dahir, Alan J Thomas, Seth Love, Rebecca G Smith, Katie Lunnon, Meena Kumari, Leonard C Schalkwyk, Kevin Morgan, Keeley Brookes, Eilis J Hannon, Jonathan Mill

**Affiliations:** University of Exeter Medical School, University of Exeter, Exeter, UK; Wolfson Centre for Age-Related Diseases, King’s College London, London, UK; Institute of Neuroscience, Newcastle University, Newcastle Upon Tyne, UK; Dementia Research Group, Institute of Clinical Neurosciences, School of Clinical Sciences, University of Bristol, Bristol, UK; Institute for Social and Economic Research, University of Essex, Colchester, UK; School of Life Sciences, University of Essex, Colchester, UK; Human Genetics Group, University of Nottingham, Nottingham, UK; School of Science & Technology, Nottingham Trent University, Nottingham, UK

**Author notes:** These authors contributed equally (Eilis J Hannon, Jonathan Mill).

**Keywords:** Cortex, age, ageing, disease, epigenetic clock, DNA methylation, post-mortem

## Abstract

Human DNA-methylation data have been used to develop biomarkers of ageing - referred to ‘epigenetic clocks’ - that have been widely used to identify differences between chronological age and biological age in health and disease including neurodegeneration, dementia and other brain phenotypes. Existing DNA methylation clocks are highly accurate in blood but are less precise when used in older samples or on brain tissue. We aimed to develop a novel epigenetic clock that performs optimally in human cortex tissue and has the potential to identify phenotypes associated with biological ageing in the brain. We generated an extensive dataset of human cortex DNA methylation data spanning the life-course (n = 1,397, ages = 1 to 104 years). This dataset was split into ‘training’ and ‘testing’ samples (training: n = 1,047; testing: n = 350). DNA methylation age estimators were derived using a transformed version of chronological age on DNA methylation at specific sites using elastic net regression, a supervised machine learning method. The cortical clock was subsequently validated in a novel human cortex dataset (n = 1,221, ages = 41 to 104 years) and tested for specificity in a large whole blood dataset (n = 1,175, ages = 28 to 98 years). We identified a set of 347 DNA methylation sites that, in combination optimally predict age in the human cortex. The sum of DNA methylation levels at these sites weighted by their regression coefficients provide the cortical DNA methylation clock age estimate. The novel clock dramatically out-performed previously reported clocks in additional cortical datasets. Our findings suggest that previous associations between predicted DNA methylation age and neurodegenerative phenotypes might represent false positives resulting from clocks not robustly calibrated to the tissue being tested and for phenotypes that become manifest in older ages. The age distribution and tissue type of samples included in training datasets need to be considered when building and applying epigenetic clock algorithms to human epidemiological or disease cohorts.
