## Supplementary Tables for "Recalibrating the Epigenetic Clock: Implications for Assessing Biological Age in the Human Cortex"

### Sheet: Supplementary Table 1
Dataset	Tissue Type			Age			Sex		Illumina BeadCHIPArray	Reference	GEO Accession number
		Brain regions (n)	N	Mean	Median	Range	Female	Male
Training	Cortical	BA[9,11,17,25,41] (284); EC(59); HIP (31); PFC (513); STG (83); STR (77)	1047	56.53	57	1.34-108	362	685	450K	(Jaffe et al., 2016; De Jager et al., 2014; Lunnon et al., 2014; Pidsley et al., 2014; Smith et al., 2018, 2019; Wong et al., 2019)	GSE74193; GSE59685; GSE80970; GPL13534; GSE43414;
Testing	Cortical	BA[9,11,17,25,41] (97); EC(18); HIP (11); PFC (167); STG (37); STR (20)	350	55.87	56	1.34-108	144	206	450K	(Jaffe et al., 2016; De Jager et al., 2014; Lunnon et al., 2014; Pidsley et al., 2014; Smith et al., 2018, 2019; Wong et al., 2019)	GSE74193; GSE59685; GSE80970; GPL13534; GSE43414;
BDR	Cortical	PFC (612) OCC (609)	1221	83.49	84	41-104	577	644	EPIC	-
Understanding Society	Whole Blood	-	1175	57.96	59	28-98	686	489	EPIC	Hannon et al. (2018)
* BA = Brodmann area; EC = Entorhinal cortex; HIP = Hippocampus ; PFC = Prefrontal cortex ; OCC = Occipital lobe ; STG = Superior temporal gyrus; STR = Striatum

### Sheet: Supplementary Table 2
probe	coef
intercept	0.577683
cg00059225	0.245959
cg00088042	0.182716
cg00252534	0.168223
cg00297950	0.141758
cg00384539	0.178202
cg00491255	0.144508
cg00521255	-0.244363
cg00648582	-0.0391462
cg00771642	0.127726
cg00924265	-0.0685163
cg00935119	-0.038119
cg00940577	-0.0612173
cg01091514	-0.0322298
cg01122755	0.0657109
cg01162920	-0.197357
cg01194538	-0.151609
cg01264729	-0.152424
cg01311102	-0.109216
cg01529637	0.0268096
cg01532168	0.334656
cg01616394	-0.0187101
cg01639032	0.515053
cg01641432	-0.00137684
cg01655150	-0.327613
cg01745370	-0.0058643
cg01899542	-0.0509626
cg02046143	-0.00777911
cg02047661	-0.0171169
cg02357838	0.237973
cg02361903	-0.545223
cg02397497	0.0762068
cg02448244	0.0395556
cg02504211	0.134461
cg02524236	-0.058474
cg02546818	0.0161624
cg02583546	-0.0359673
cg02795151	-0.00562707
cg02983424	0.0569641
cg03001484	-0.0258987
cg03025830	0.136317
cg03040821	-0.0574853
cg03048488	-0.125668
cg03591753	-0.452082
cg03594801	-0.0691302
cg03613618	-0.139355
cg03633073	0.244651
cg03639603	0.0713358
cg03710354	0.000128864
cg03717616	-0.191834
cg03854598	0.195432
cg03864215	-0.350144
cg04031134	0.0207012
cg04036898	-0.000132233
cg04055913	-0.0657139
cg04060163	-0.0111752
cg04078896	-0.0120007
cg04235075	0.207208
cg04315771	-0.052222
cg04370442	0.076718
cg04432319	0.379834
cg04604946	-0.116615
cg04684267	0.561039
cg04686264	0.0999632
cg04704414	-0.0249742
cg04834794	0.863553
cg04880546	0.0304142
cg04913265	0.055066
cg05006304	-0.099641
cg05030953	-0.012153
cg05149386	-0.105318
cg05213896	0.0184435
cg05280698	0.259709
cg05333146	0.192521
cg05362168	-0.0134173
cg05396044	0.944424
cg05404236	0.0949139
cg05444541	-0.0118706
cg05634040	-0.0761376
cg05724492	0.0347914
cg05756780	0.0688837
cg05785488	0.581252
cg05795849	-0.0377685
cg05839636	-0.0709078
cg06069616	-0.0128466
cg06144905	0.0554813
cg06236737	-0.465674
cg06385324	0.0801656
cg06570818	-0.00406395
cg06645033	0.234634
cg06648759	0.406743
cg06711656	0.156636
cg06751446	0.0835343
cg06852461	-0.00639355
cg07011538	-0.0337366
cg07120479	-0.429316
cg07181374	-0.131024
cg07197480	0.049786
cg07461572	-0.00144457
cg07544187	0.198879
cg07547549	0.0134357
cg07550554	0.248613
cg07581257	-0.144461
cg07806886	0.01131
cg08097417	0.559889
cg08193650	0.0792224
cg08370996	0.124238
cg08594681	-0.0976416
cg08606497	-0.0136992
cg08708711	0.0354091
cg08727193	0.111876
cg08786136	0.131671
cg08952475	-0.00183423
cg08995871	0.000466299
cg09058748	0.00609294
cg09124496	-0.0726601
cg09178970	-0.0244848
cg09254686	-0.208768
cg09363564	-0.148778
cg09372546	-0.018437
cg09407967	0.0765197
cg09468836	0.0274704
cg09664474	-0.711323
cg09731141	-0.00256505
cg09810078	0.0398233
cg09888620	0.220048
cg09906752	-0.015249
cg09935271	-0.0195523
cg10027085	-0.00383642
cg10104252	-0.0272235
cg10225362	0.0419217
cg10232140	-0.0178474
cg10359006	-0.106337
cg10378521	-0.204361
cg10389229	0.00641507
cg10460946	-0.237602
cg10501210	-0.305486
cg10574566	-0.0829055
cg10790698	-0.102635
cg10851350	-0.00984926
cg10904972	-0.0784357
cg10924085	-0.0343679
cg10961323	0.0117429
cg11018337	0.102273
cg11071401	0.00301298
cg11120115	-0.194564
cg11397957	-0.128773
cg11462165	0.181734
cg11565355	0.115129
cg11603443	0.11676
cg11719412	-0.0717141
cg12024906	0.0516695
cg12100751	0.0817429
cg12175729	0.0713238
cg12423733	-0.0653703
cg12591491	0.244214
cg12597389	0.558317
cg12637942	0.170558
cg12950231	-0.0656435
cg12978800	-0.181821
cg13099374	-0.0473964
cg13259357	0.0368802
cg13298199	-0.0971264
cg13308350	-0.206852
cg13327545	0.172022
cg13477806	0.0334858
cg13718185	-0.00246611
cg13733708	-0.0027441
cg13744194	0.0901098
cg13755546	0.162178
cg13806267	0.0260121
cg13848598	0.31151
cg14189141	0.144865
cg14242024	-0.0891087
cg14343652	-0.491611
cg14489570	-0.0668353
cg14507337	0.046594
cg14577472	0.0484974
cg14611683	0.0548208
cg14655122	0.24171
cg14704921	0.215106
cg14759277	0.111321
cg14871932	0.108681
cg15001747	0.432984
cg15022387	0.0444142
cg15341124	0.902436
cg15393490	-0.841072
cg15410236	0.213896
cg15540623	-0.261521
cg15593298	0.337735
cg15638207	-0.691668
cg15665342	-0.0605596
cg15718663	0.117061
cg15925792	-0.307196
cg15927455	-0.3585
cg15974867	0.0231496
cg15988970	-0.00642781
cg16121765	-0.0123589
cg16142349	-0.256851
cg16148593	-0.0981528
cg16206504	-0.00831235
cg16339238	0.00143445
cg16340422	-0.0292647
cg16359034	-0.0461923
cg16408865	-0.123482
cg16604975	0.0166627
cg16643261	-0.118552
cg16703882	0.0966205
cg16865965	-0.0417045
cg16867657	0.197386
cg16909962	0.266182
cg17040471	0.0180003
cg17086398	-0.214614
cg17117277	0.414465
cg17341113	1.44007
cg17411994	-0.0762994
cg17435266	0.0616191
cg17523253	-0.0670554
cg17592231	0.68799
cg17640485	-0.312954
cg17693222	0.00318175
cg18077971	0.0867302
cg18125865	0.658402
cg18247055	0.0199941
cg18279094	0.356567
cg18427787	-0.0441448
cg18449120	0.00500354
cg18468088	0.229814
cg18480946	0.00979905
cg18504218	-0.00807301
cg18514820	0.222867
cg18540328	0.0226132
cg18549036	0.000408849
cg18584803	-0.197692
cg18604199	-0.0521892
cg18626323	-0.0303841
cg19028706	-0.0901704
cg19056004	-0.043383
cg19142026	0.246874
cg19230755	0.00276837
cg19242851	-0.170817
cg19399220	0.231675
cg19416570	0.217298
cg19699893	0.135487
cg19724470	-0.0496928
cg19802138	0.0114486
cg19807317	-0.0546721
cg19955173	-0.0675901
cg20185454	0.185591
cg20198242	-0.00581339
cg20429250	0.022173
cg20495179	-0.342208
cg20516262	-0.00367406
cg20583430	0.0446564
cg20594982	0.200601
cg20603637	0.0412346
cg20627572	-0.037941
cg20697204	0.0413324
cg20747577	-0.00672566
cg20773033	-0.205063
cg20818778	0.0358953
cg21010435	0.00127567
cg21052766	-0.0232065
cg21186299	0.0546532
cg21218687	0.125446
cg21415530	0.00975912
cg21581504	0.103142
cg21801378	0.301919
cg21826815	0.149087
cg21851534	-0.0365721
cg21865150	-0.00243805
cg21967909	0.137784
cg22007809	-0.0919512
cg22131013	-0.0213741
cg22285878	0.490924
cg22320999	-0.0141227
cg22344793	0.00901415
cg22363327	0.0637605
cg22531668	0.0361734
cg22661556	0.10352
cg22714290	-0.0507599
cg22884541	0.144178
cg22900415	0.043514
cg23051272	-0.0698149
cg23091758	0.116853
cg23124451	-0.367663
cg23163283	-0.116628
cg23166770	-0.405541
cg23174607	0.470227
cg23201812	-0.00435061
cg23352942	-0.0709361
cg23474190	-0.0992123
cg23606718	0.252157
cg23636833	0.0540998
cg23661344	-0.0953841
cg23662138	-0.14537
cg23684204	0.366564
cg23813012	0.0964584
cg23896431	0.108348
cg23939875	-0.00274689
cg23995914	0.130591
cg24085039	-0.0266476
cg24231804	-0.0610665
cg24287218	-0.057864
cg24346776	0.0368897
cg24377285	-0.00346255
cg24420164	0.0114988
cg24483655	-0.118072
cg24567591	0.00663023
cg24715767	0.034406
cg24718465	0.0980723
cg24933925	-0.0626709
cg24990808	-0.0417352
cg25007705	-0.247607
cg25018458	0.519601
cg25090514	0.500067
cg25114611	-0.155885
cg25201359	-0.391914
cg25459323	-0.0912804
cg25922329	-0.0449031
cg26092675	0.0928321
cg26115633	0.278014
cg26161329	0.649837
cg26242531	-0.343803
cg26306636	0.672472
cg26332630	-0.0217055
cg26377000	0.0683737
cg26384036	0.0832049
cg26472036	-0.215949
cg26490949	0.393729
cg26542283	0.0646067
cg26645401	0.238065
cg26660754	-0.387928
cg26726230	0.0810719
cg26782108	0.0939353
cg26856080	0.25485
cg26885220	0.157398
cg26952697	-0.0575663
cg26952796	-0.0916588
cg27013696	0.188908
cg27043838	0.00732047
cg27134767	-0.128193
cg27230784	0.110786
cg27388680	-0.102437
cg27414487	-0.0433871
cg27529628	0.0177869
ch.2.1904845F	-0.120151
ch.2.71774667F	-0.269935

### Sheet: Supplementary Table 3
Overlap Horvath Multi Tissue	Overlap Zhang Blood	Overlap Levine Pheno Age
cg06144905	cg02046143	cg06144905
cg08370996	cg03025830	cg19724470
cg19724470	cg04604946	cg21801378
cg21801378	cg04684267	cg23124451
cg23124451	cg06648759	cg25459323
	cg07547549
	cg08097417
	cg09935271
	cg15393490
	cg16867657
	cg18468088
	cg21186299
	cg23174607
	cg23606718
	cg23995914
